# Genomic footprints of domestication in almond (*Prunus dulcis*)

**DOI:** 10.1101/2025.08.06.668913

**Authors:** C. Lougmani, A. Mesnil, R. Fahmy, V. Decroocq, Q. T. Bui, S. Liu, X. Chen, A. Chague, A. Venon, D. Chagné, I. Eduardo, K. Alix, A. Cornille

**Author notes:** Contributed equally (C. Lougmani, A. Mesnil).

## Abstract

The domestication of perennial crops in the Mediterranean Basin remains unclear, particularly regarding the genomic consequences of human-mediated demographic shifts and selection. We analyzed 8.1 million single nucleotide polymorphisms from 96 cultivated almond (*Prunus dulcis*) accessions from Europe, North America, Central Asia, and New Zealand, alongside four wild relatives. Population structure analyses revealed four geographically differentiated cultivated groups (Central Asian, North American, and two European) and three wild populations (*P. spinosissima*, *P. orientalis*, and *P. fenzliana*). Cultivated almonds retained high genetic diversity, consistent with weak domestication bottlenecks typical of outcrossing perennials. Elevated diversity and private allele counts in Central Asian cultivars, with limited gene flow, support this region as an independent cradle of domestication. In contrast, extensive wild-to-crop gene flow—especially involving *P. orientalis*—has shaped the genomes of European and North American almonds. Genome-wide scans for selective sweeps showed most candidate genes under selection were population-specific, though often associated with similar biological functions, including stress responses and agronomic traits. This suggests repeated targeting of comparable pathways during domestication, despite distinct selection histories. Several selected genes in cultivated populations overlapped with those in wild relatives, particularly *P. orientalis*. Combined with demographic inferences indicating wild populations persistence through past climate fluctuations, these findings suggest wild gene pools retain adaptive alleles—either ancestrally shared or introgressed—that contributed to cultivated diversity. Altogether, our results reveal a complex, multi-regional domestication history for almonds, shaped by gene flow and recurrent selection. This study emphasizes wild relatives as adaptive diversity sources and reveals genomic bases of perennial crop evolution.
