## Supplementary table 1 for "Genomic footprints of domestication in almond (*Prunus dulcis*)"

### Sheet: Almond_TableS1
Supplementary Table 1 - Summary of almond accessions (+ peach and apricot as outgroups), sequencing information and mapping on the Prunus dulcis Texas Genome v2.0, the almond reference genome
GENERAL INFORMATION													MAPPING on Prunus dulcis Texas Genome v2.0				POPULATION STRUCTURE ANALYSES
Sample_ID	Sample_source	Provider Institute	Accession_name	Species	Common_name	Pop_type	geoloc_Area	geoloc_Country	Sequencing_co.	Sequencing_instrument	Library_prep_kit	SRA_sample_ID	mapped_reads	mapped_bases	mapped_depth_(X)	mapped_coverage_(%)	Filtering	removal_reason	type	Pop_ID	Pop_shortID	Pop_assignation
BBQ1133	This study	The New Zealand Institute for Plant & Food Research Ltd (New Zealand)	Apr1N3X6.01	Prunus dulcis	Almond	Back-to-wild	Oceania	New Zealand	Neogen	Illumina NovaSeq 6000	Nextera XT DNA	This study	29950916	3762248168	16.54	96.47	REMOVED	clone = duplicate/monozygous twin (threshold = 0.354)		.	.	.
BBQ1153	This study	The New Zealand Institute for Plant & Food Research Ltd (New Zealand)	Apr1N3XG.01	Prunus dulcis	Almond	Back-to-wild	Oceania	New Zealand	Neogen	Illumina NovaSeq 6000	Nextera XT DNA	This study	51138447	6381237507	28.054	96.8	REMOVED	clone = duplicate/monozygous twin (threshold = 0.354)		.	.	.
BBQ1155	This study	The New Zealand Institute for Plant & Food Research Ltd (New Zealand)	Apr1N3XH.01	Prunus dulcis	Almond	Back-to-wild	Oceania	New Zealand	Neogen	Illumina NovaSeq 6000	Nextera XT DNA	This study	23307223	2910421944	12.795	95.14	KEPT	.	invasive	Pdul_NZ_01	NZeal01	Admixed
BBQ1157	This study	The New Zealand Institute for Plant & Food Research Ltd (New Zealand)	Apr1N3XJ.01	Prunus dulcis	Almond	Back-to-wild	Oceania	New Zealand	Neogen	Illumina NovaSeq 6000	Nextera XT DNA	This study	46193400	5774334745	25.385	96.74	REMOVED	clone = duplicate/monozygous twin (threshold = 0.354)		.	.	.
BBQ1159	This study	The New Zealand Institute for Plant & Food Research Ltd (New Zealand)	Apr1N3XK.01	Prunus dulcis	Almond	Back-to-wild	Oceania	New Zealand	Neogen	Illumina NovaSeq 6000	Nextera XT DNA	This study	59496218	7502378036	32.984	97.01	REMOVED	clone = duplicate/monozygous twin (threshold = 0.354)		.	.	.
BBQ1323	This study	The New Zealand Institute for Plant & Food Research Ltd (New Zealand)	Plm1K890.01	Prunus dulcis	Almond	Back-to-wild	Oceania	New Zealand	Neogen	Illumina NovaSeq 6000	Nextera XT DNA	This study	30885078	3840707870	16.887	95.41	KEPT	.	invasive	Pdul_NZ_02	NZeal02	Admixed
BBQ1325	This study	The New Zealand Institute for Plant & Food Research Ltd (New Zealand)	Plm1K891.01	Prunus dulcis	Almond	Back-to-wild	Oceania	New Zealand	Neogen	Illumina NovaSeq 6000	Nextera XT DNA	This study	83981421	10590997612	46.56	97.22	KEPT	.	invasive	Pdul_NZ_03	NZeal03	North_America
BBQ1335	This study	The New Zealand Institute for Plant & Food Research Ltd (New Zealand)	Plm1K896.01	Prunus dulcis	Almond	Back-to-wild	Oceania	New Zealand	Neogen	Illumina NovaSeq 6000	Nextera XT DNA	This study	41581839	5160324947	22.686	95.64	KEPT	.	invasive	Pdul_NZ_04	NZeal04	Admixed
BBQ1339	This study	The New Zealand Institute for Plant & Food Research Ltd (New Zealand)	Plm1K898.01	Prunus dulcis	Almond	Back-to-wild	Oceania	New Zealand	Neogen	Illumina NovaSeq 6000	Nextera XT DNA	This study	45431445	5652828066	24.854	95.41	KEPT	.	invasive	Pdul_NZ_05	NZeal05	Europe_I
BBQ1341	This study	The New Zealand Institute for Plant & Food Research Ltd (New Zealand)	Plm1K899.01	Prunus dulcis	Almond	Back-to-wild	Oceania	New Zealand	Neogen	Illumina NovaSeq 6000	Nextera XT DNA	This study	45046506	5574723548	24.51	95.41	REMOVED	clone = duplicate/monozygous twin (threshold = 0.354)		.	.	.
BBQ1343	This study	The New Zealand Institute for Plant & Food Research Ltd (New Zealand)	Plm1K89A.01	Prunus dulcis	Almond	Back-to-wild	Oceania	New Zealand	Neogen	Illumina NovaSeq 6000	Nextera XT DNA	This study	39444633	4376945730	19.256	76.96	REMOVED	missing rate cutoff > 10% (> 25%)		.	.	.
BBQ1345	This study	The New Zealand Institute for Plant & Food Research Ltd (New Zealand)	Plm1K89B.01	Prunus dulcis	Almond	Back-to-wild	Oceania	New Zealand	Neogen	Illumina NovaSeq 6000	Nextera XT DNA	This study	85831623	9671319602	42.548	79.98	REMOVED	missing rate cutoff > 10% (> 25%)		.	.	.
BBQ1347	This study	The New Zealand Institute for Plant & Food Research Ltd (New Zealand)	Plm1K89C.01	Prunus dulcis	Almond	Back-to-wild	Oceania	New Zealand	Neogen	Illumina NovaSeq 6000	Nextera XT DNA	This study	46532042	5740169651	25.242	96.11	KEPT	.	invasive	Pdul_NZ_06	NZeal06	Admixed
BBQ1349	This study	The New Zealand Institute for Plant & Food Research Ltd (New Zealand)	Plm1K89D.01	Prunus dulcis	Almond	Back-to-wild	Oceania	New Zealand	Neogen	Illumina NovaSeq 6000	Nextera XT DNA	This study	41079761	5136139937	22.58	96.68	REMOVED	clone = duplicate/monozygous twin (threshold = 0.354)		.	.	.
BBQ1351	This study	The New Zealand Institute for Plant & Food Research Ltd (New Zealand)	Plm1K89E.01	Prunus dulcis	Almond	Back-to-wild	Oceania	New Zealand	Neogen	Illumina NovaSeq 6000	Nextera XT DNA	This study	39630727	4902478949	21.553	94.86	KEPT	.	invasive	Pdul_NZ_07	NZeal07	Europe_I
BBQ1353	This study	The New Zealand Institute for Plant & Food Research Ltd (New Zealand)	Plm1K89F.01	Prunus dulcis	Almond	Back-to-wild	Oceania	New Zealand	Neogen	Illumina NovaSeq 6000	Nextera XT DNA	This study	45051385	5610514110	24.665	96.73	KEPT	.	invasive	Pdul_NZ_08	NZeal08	Admixed
BBQ1355	This study	The New Zealand Institute for Plant & Food Research Ltd (New Zealand)	Plm1K89G.01	Prunus dulcis	Almond	Back-to-wild	Oceania	New Zealand	Neogen	Illumina NovaSeq 6000	Nextera XT DNA	This study	51993887	6379895765	28.057	95.78	KEPT	.	invasive	Pdul_NZ_09	NZeal09	Admixed
BBQ1357	This study	The New Zealand Institute for Plant & Food Research Ltd (New Zealand)	Plm1K89H.01	Prunus dulcis	Almond	Back-to-wild	Oceania	New Zealand	Neogen	Illumina NovaSeq 6000	Nextera XT DNA	This study	31373650	3926920079	17.264	96.56	REMOVED	clone = duplicate/monozygous twin (threshold = 0.354)		.	.	.
IBO3401	Duval et al., 2023	IRTA-Constanti Spain	Texas	Prunus dulcis	Almond	Crop	North America	Spain		Illumina HiSeq 2000		IRTA - CRAG (Spain)	198956690	17906395430	78.6751	98.15	KEPT		crop	Pdul_SP_13	Spain13	North_America
IBO3402	Duval et al., 2023	IRTA-Constanti Spain	AI	Prunus dulcis	Almond	Crop	Europe	France		Illumina HiSeq 2000		IRTA - CRAG (Spain)	96270360	11284881719	49.5823	96.44	KEPT		crop	Pdul_FR_1	France_1	Admixed
IBO3403	Duval et al., 2023	IRTA-Constanti Spain	Falsa Barese	Prunus dulcis	Almond	Crop	Europe	Italy		Illumina HiSeq 2000		IRTA - CRAG (Spain)	84678444	7481540540	32.8716	95.99	KEPT		crop	Pdul_SP_14	Spain14	Europe_II
IBO3404	Duval et al., 2023	IRTA-Constanti Spain	CRISTOMORTO	Prunus dulcis	Almond	Crop	Europe	Italy		Illumina HiSeq 2000		IRTA - CRAG (Spain)	77369191	8643009560	37.9747	96.12	KEPT		crop	Pdul_SP_15	Spain15	Europe_II
IBO3405	Duval et al., 2023	IRTA-Constanti Spain	MARCONA	Prunus dulcis	Almond	Crop	Europe	Spain		Illumina HiSeq 2000		IRTA - CRAG (Spain)	112982836	12649866676	55.5796	96.28	KEPT		crop	Pdul_SP_16	Spain16	Europe_I
IBO3406	Duval et al., 2023	IRTA-Constanti Spain	Desmayo LARGUETA	Prunus dulcis	Almond	Crop	Europe	Spain		Illumina HiSeq 2000		IRTA - CRAG (Spain)	96849516	11079808282	48.6812	96.52	KEPT		crop	Pdul_SP_17	Spain17	Europe_I
IBO3407	Duval et al., 2023	IRTA-Constanti Spain	Ripon	Prunus dulcis	Almond	Crop	North America	USA		Illumina HiSeq 2000		IRTA - CRAG (Spain)	93834143	8304355297	36.4868	97.09	KEPT		crop	Pdul_SP_18	Spain18	North_America
IBO3408	Duval et al., 2023	IRTA-Constanti Spain	Mardia	Prunus dulcis	Almond	Crop	Europe	Spain		Illumina HiSeq 2000		IRTA - CRAG (Spain)	60966946	8161787408	35.8604	96.01	KEPT		crop	Pdul_SP_19	Spain19	Admixed
IBO3409	Duval et al., 2023	IRTA-Constanti Spain	Genco	Prunus dulcis	Almond	Crop	Europe	Italy		Illumina HiSeq 2000		IRTA - CRAG (Spain)	86767090	7672362653	33.71	96.21	KEPT		crop	Pdul_SP_20	Spain20	Admixed
IBO3410	Duval et al., 2023	IRTA-Constanti Spain	Belle d'Aurons	Prunus dulcis	Almond	Crop	Europe	France		Illumina HiSeq 2000		IRTA - CRAG (Spain)	93952055	10510289062	46.1789	96.63	KEPT		crop	Pdul_SP_21	Spain21	Admixed
IBO3411	Duval et al., 2023	CITA - Zaragoza	VIVOT	Prunus dulcis	Almond	Crop	Europe	Spain		Illumina HiSeq 2000		CITA - Zaragoza	92083784	10818748996	47.5342	96.3	KEPT		crop	Pdul_SP_22	Spain22	Europe_I
MIR4008	Cao et al. 2020 (BMC Biology)	Zhengzhou Fruit Research Institute (China)	Guanghetao 008#	Prunus mira	Wild peach	Wild	Central Asia	China		HiSeq X Ten		SRX8786744	83131435	11284344340	49.628	86.85	KEPT	missing rate cutoff = 10%	outgroup	Pmir_CN_01	Pmira01
MIR4017	Cao et al. 2020 (BMC Biology)	Zhengzhou Fruit Research Institute (China)	Guanghetao 017#	Prunus mira	Wild peach	Wild	Central Asia	China		HiSeq X Ten		SRX11731272	83198128	11335672056	49.856	86.79	KEPT	missing rate cutoff = 10%	outgroup	Pmir_CN_02	Pmira02
MIR4026	Cao et al. 2020 (BMC Biology)	Zhengzhou Fruit Research Institute (China)	Guanghetao 026#	Prunus mira	Wild peach	Wild	Central Asia	China		HiSeq X Ten		SRX11731273	79208913	10752032931	47.287	87.29	KEPT	.	outgroup	Pmir_CN_03	Pmira03
MIR4028	Cao et al. 2020 (BMC Biology)	Zhengzhou Fruit Research Institute (China)	Guanghetao 028#	Prunus mira	Wild peach	Wild	Central Asia	China		HiSeq X Ten		SRX11731274	81738004	11093031201	48.797	87.78	KEPT	missing rate cutoff = 10%	outgroup	Pmir_CN_04	Pmira04
MIR4032	Cao et al. 2020 (BMC Biology)	Zhengzhou Fruit Research Institute (China)	Guanghetao 032#	Prunus mira	Wild peach	Wild	Central Asia	China		HiSeq X Ten		SRX11731276	100894479	13745617308	60.455	87.97	KEPT	.	outgroup	Pmir_CN_05	Pmira05
ORI3087	This study	UMR BFP INRAe (France)	Turc 87	Prunus orientalis	Potential progenitor of the cultivated almond	Wild	Middle East	Turkey	Novogene			This study	57127757	7547756910	33.1625	93.76	KEPT		Wild	Pori_TU_01	Porie01	Prunus_orientalis
ORI3088	This study	UMR BFP INRAe (France)	Turc 88	Prunus orientalis	Potential progenitor of the cultivated almond	Wild	Middle East	Turkey	Novogene			This study	55832834	7393192858	32.4834	93.98	KEPT		Wild	Pori_TU_02	Porie02	Prunus_orientalis
ORI3089	This study	UMR BFP INRAe (France)	Turc 89	Prunus orientalis	Potential progenitor of the cultivated almond	Wild	Middle East	Turkey	Novogene			This study	41869590	5596786659	24.5905	94.11	KEPT		Wild	Pori_TU_03	Porie03	Prunus_orientalis
ORI3091	This study	UMR BFP INRAe (France)	Turc 91	Prunus turcomanica	Turkmen almond	Wild	Middle East	Turkey	Novogene			This study	44645228	5845292446	25.6824	92.06	KEPT		Wild	Pori_TU_04	Porie04	Prunus_spinosissima
ORI3092	This study	UMR BFP INRAe (France)	Turc 92	Prunus turcomanica	Turkmen almond	Wild	Middle East	Turkey	Novogene			This study	40789427	5572751013	24.4849	91.81	KEPT		Wild	Pori_TU_05	Porie05	Prunus_spinosissima
ORI3093	This study	UMR BFP INRAe (France)	Turc 93	Prunus turcomanica	Turkmen almond	Wild	Middle East	Turkey	Novogene			This study	48566226	6365812277	27.9694	92.11	KEPT		Wild	Pori_TU_06	Porie06	Prunus_spinosissima
ORI3094	This study	UMR BFP INRAe (France)	Turc 94	Prunus turcomanica	Turkmen almond	Wild	Middle East	Turkey	Novogene			This study	51630781	6763048715	29.7147	92.58	KEPT		Wild	Pori_TU_07	Porie07	Prunus_spinosissima
ORI3112	This study	UMR BFP INRAe (France)	Turc 112	Prunus orientalis	Potential progenitor of the cultivated almond	Wild	Middle East	Turkey	Novogene			This study	43461046	5762683551	25.3194	93.71	KEPT		Wild	Pori_TU_08	Porie08	Prunus_orientalis
ORI3113	This study	UMR BFP INRAe (France)	Turc 113	Prunus orientalis	Potential progenitor of the cultivated almond	Wild	Middle East	Turkey	Novogene			This study	43352042	5737326096	25.208	93.55	KEPT		Wild	Pori_TU_09	Porie09	Prunus_orientalis
ORI3114	This study	UMR BFP INRAe (France)	Turc 114	Prunus orientalis	Potential progenitor of the cultivated almond	Wild	Middle East	Turkey	Novogene			This study	41139587	5484495417	24.0972	93.61	KEPT		Wild	Pori_TU_10	Porie10	Prunus_orientalis
SRR1032	Yu et al. 2018	Beijing 8omics Gene Technology Co. (China)	DL01	Prunus dulcis	Almond	Crop	Central Asia	China		Illumina HiSeq 2500	TruSeq Nano DNA HT	SRX1558273	108411177	12726939246	55.957	96.06	KEPT	.	crop	Pdul_CA_01	CAsia01	Central_Asia
SRR1040	Yu et al. 2018	Beijing 8omics Gene Technology Co. (China)	DL02	Prunus dulcis	Almond	Crop	Central Asia	China		Illumina HiSeq 2500	TruSeq Nano DNA HT	SRX1558274	99013363	11661063747	51.273	96	KEPT	.	crop	Pdul_CA_02	CAsia02	Central_Asia
SRR1049	Yu et al. 2018	Beijing 8omics Gene Technology Co. (China)	DL03	Prunus dulcis	Almond	Crop	Central Asia	China		Illumina HiSeq 2500	TruSeq Nano DNA HT	SRX1558275	105720439	12471464488	54.835	95.96	KEPT	.	crop	Pdul_CA_03	CAsia03	Central_Asia
SRR1057	Yu et al. 2018	Beijing 8omics Gene Technology Co. (China)	DL04	Prunus dulcis	Almond	Crop	Central Asia	China		Illumina HiSeq 2500	TruSeq Nano DNA HT	SRX1558276	102308034	12046276582	52.964	96.19	KEPT	.	crop	Pdul_CA_04	CAsia04	Central_Asia
SRR1065	Yu et al. 2018	Beijing 8omics Gene Technology Co. (China)	DL05	Prunus dulcis	Almond	Crop	Central Asia	China		Illumina HiSeq 2500	TruSeq Nano DNA HT	SRX1558277	102698019	12086046879	53.137	96.1	KEPT	.	crop	Pdul_CA_05	CAsia05	Central_Asia
SRR1073	Yu et al. 2018	Beijing 8omics Gene Technology Co. (China)	DL06	Prunus dulcis	Almond	Crop	Central Asia	China		Illumina HiSeq 2500	TruSeq Nano DNA HT	SRX1558278	112891314	13316590126	58.551	96.11	KEPT	.	crop	Pdul_CA_06	CAsia06	Central_Asia
SRR1083	Yu et al. 2018	Beijing 8omics Gene Technology Co. (China)	DL07	Prunus dulcis	Almond	Crop	Central Asia	China		Illumina HiSeq 2500	TruSeq Nano DNA HT	SRX1558279	102617456	12058656888	53.016	96.1	KEPT	.	crop	Pdul_CA_07	CAsia07	Central_Asia
SRR1098	Yu et al. 2018	Beijing 8omics Gene Technology Co. (China)	DL08	Prunus dulcis	Almond	Crop	Central Asia	China		Illumina HiSeq 2500	TruSeq Nano DNA HT	SRX1558280	103580970	12163493839	53.481	96.08	KEPT	.	crop	Pdul_CA_08	CAsia08	Central_Asia
SRR1113	Yu et al. 2018	Beijing 8omics Gene Technology Co. (China)	DL09	Prunus dulcis	Almond	Crop	Central Asia	China		Illumina HiSeq 2500	TruSeq Nano DNA HT	SRX1558281	106571880	12545153546	55.157	96.04	KEPT	.	crop	Pdul_CA_09	CAsia09	Central_Asia
SRR1181	Yu et al. 2018	Beijing 8omics Gene Technology Co. (China)	DL10	Prunus dulcis	Almond	Crop	Central Asia	China		Illumina HiSeq 2500	TruSeq Nano DNA HT	SRX1558282	136811254	12956133435	56.956	97.01	KEPT	.	crop	Pdul_CA_10	CAsia10	Central_Asia
SRR1192	Yu et al. 2018	Beijing 8omics Gene Technology Co. (China)	DL11	Prunus dulcis	Almond	Crop	Central Asia	China		Illumina HiSeq 2500	TruSeq Nano DNA HT	SRX1558316	106634937	12583468241	55.328	96.38	KEPT	.	crop	Pdul_CA_11	CAsia11	Central_Asia
SRR1204	Yu et al. 2018	Beijing 8omics Gene Technology Co. (China)	DL12	Prunus dulcis	Almond	Crop	Central Asia	China		Illumina HiSeq 2500	TruSeq Nano DNA HT	SRX1558317	99590572	11725558074	51.555	95.69	KEPT	.	crop	Pdul_CA_12	CAsia12	Central_Asia
SRR1229	Yu et al. 2018	Beijing 8omics Gene Technology Co. (China)	DB13	Prunus dulcis	Almond	Crop	North America	USA		Illumina HiSeq 2500	TruSeq Nano DNA HT	SRX1558324	92750032	10936421781	48.079	96.69	KEPT	.	crop	Pdul_NA_01	NAmer01	North_America
SRR1238	Yu et al. 2018	Beijing 8omics Gene Technology Co. (China)	DB14	Prunus dulcis	Almond	Crop	North America	USA		Illumina HiSeq 2000	TruSeq Nano DNA HT	SRX1558325	150490507	14323022595	62.962	96.99	KEPT	.	crop	Pdul_NA_02	NAmer02	North_America
VDS1301	This study	INRAE Avignon	NORMAN	Prunus dulcis	Almond	Crop	North America	USA	Neogen	Illumina NovaSeq 6000	Nextera XT DNA	This study	30278513	3812033814	16.758	96.32	KEPT	.	crop	Pdul_NA_04	NAmer04	North_America
VDS1302	This study	INRAE Avignon	PENTA	Prunus dulcis	Almond	Crop	Europe	Spain	Neogen	Illumina NovaSeq 6000	Nextera XT DNA	This study	45915701	5735157421	25.214	96.03	KEPT	.	crop	Pdul_EU_01	Europ01	Europe_II
VDS1303	This study	IRTA-Constanti Spain	AGER_1	Prunus dulcis	Almond	Crop	Europe	Spain	Neogen	Illumina NovaSeq 6000	Nextera XT DNA	This study	33389499	4111466034	18.076	95.61	KEPT	.	crop	Pdul_SP_01	Spain01	Europe_I
VDS1304	This study	UMR BFP INRAe (France)	AZ_269_4	Prunus fenzliana	Wild almond	Wild	Caucasia	Azerbaijan	Neogen	Illumina NovaSeq 6000	Nextera XT DNA	This study	68667962	8471693645	37.255	93.73	KEPT	.	Wild	Pfen_AZ_01	Pfenz01	Prunus_fenzliana
VDS1305	This study	UMR BFP INRAe (France)	US_183	Prunus dulcis	Almond	Crop	Central Asia	Turkmenistan	Neogen	Illumina NovaSeq 6000	Nextera XT DNA	This study	80646097	10074282876	44.295	96.02	KEPT	.	crop	Pdul_CA_13	CAsia13	Central_Asia
VDS1306	This study	UMR BFP INRAe (France)	KR_240_12	Prunus spinosissima	Wild almond	Wild	Central Asia	Kyrgyzstan	Neogen	Illumina NovaSeq 6000	Nextera XT DNA	This study	62460608	7620365175	33.512	92.53	KEPT	.	Wild	Pspi_KG_01	Pspin01	Prunus_spinosissima
VDS1307	This study	UMR BFP INRAe (France)	AZ_210_2	Prunus fenzliana	Wild almond	Wild	Caucasia	Azerbaijan	Neogen	Illumina NovaSeq 6000	Nextera XT DNA	This study	49535694	6118820095	26.907	93.62	KEPT	.	Wild	Pfen_AZ_02	Pfenz02	Prunus_fenzliana
VDS1308	This study	UMR BFP INRAe (France)	KR_238_8	Prunus spinosissima	Wild almond	Wild	Central Asia	Kyrgyzstan	Neogen	Illumina NovaSeq 6000	Nextera XT DNA	This study	86051058	10540288924	46.354	93.08	KEPT	.	Wild	Pspi_KG_02	Pspin02	Prunus_spinosissima
VDS1309	This study	INRAE Avignon	MANDALINE	Prunus dulcis	Almond	Crop	Europe	France	Neogen	Illumina NovaSeq 6000	Nextera XT DNA	This study	94736200	11874676354	52.206	96.33	KEPT	.	crop	Pdul_EU_02	Europ02	Europe_II
VDS1310	This study	IRTA-Constanti Spain	ESPERANZA_FORTA	Prunus dulcis	Almond	Crop	Europe	Spain	Neogen	Illumina NovaSeq 6000	Nextera XT DNA	This study	42880729	5276724652	23.2	95.8	KEPT	.	crop	Pdul_SP_02	Spain02	Europe_I
VDS1311	This study	UMR BFP INRAe (France)	AZ_203_5	Prunus fenzliana	Wild almond	Wild	Caucasia	Azerbaijan	Neogen	Illumina NovaSeq 6000	Nextera XT DNA	This study	16600808	2049107272	9.011	90	REMOVED	lowest map depth (9X); DP cutoff < 5 (DP 5-100)		.	.	.
VDS1312	This study	UMR BFP INRAe (France)	KR_021_1	Prunus dulcis	Almond	Crop	Central Asia	Kyrgyzstan	Neogen	Illumina NovaSeq 6000	Nextera XT DNA	This study	70980112	8762736726	38.527	95.32	KEPT	.	crop	Pdul_CA_14	CAsia14	Central_Asia
VDS1313	This study	IRTA-Constanti Spain	MARTA	Prunus dulcis	Almond	Crop	Europe	Spain	Neogen	Illumina NovaSeq 6000	Nextera XT DNA	This study	67444777	8412831734	36.986	96.04	KEPT	.	crop	Pdul_EU_03	Europ03	Europe_II
VDS1314	This study	UMR BFP INRAe (France)	AZ_213_5	Prunus fenzliana	Wild almond	Wild	Caucasia	Azerbaijan	Neogen	Illumina NovaSeq 6000	Nextera XT DNA	This study	64098353	7874849348	34.627	93.86	KEPT	.	Wild	Pfen_AZ_03	Pfenz03	Prunus_fenzliana
VDS1315	This study	UMR BFP INRAe (France)	KR_241_1	Prunus spinosissima	Wild almond	Wild	Central Asia	Kyrgyzstan	Neogen	Illumina NovaSeq 6000	Nextera XT DNA	This study	55049610	6737939833	29.631	92.48	KEPT	.	Wild	Pspi_KG_03	Pspin03	Prunus_spinosissima
VDS1316	This study	INRAE Avignon	AYLES	Prunus dulcis	Almond	Crop	Europe	Spain	Neogen	Illumina NovaSeq 6000	Nextera XT DNA	This study	50256114	6299158078	27.693	95.18	KEPT	.	crop	Pdul_EU_04	Europ04	Europe_II
VDS1317	This study	UMR BFP INRAe (France)	KR_022_1	Prunus dulcis	Almond	Crop	Central Asia	Kyrgyzstan	Neogen	Illumina NovaSeq 6000	Nextera XT DNA	This study	40434520	5041398508	22.165	95.34	KEPT	.	crop	Pdul_CA_15	CAsia15	Central_Asia
VDS1318	This study	UMR BFP INRAe (France)	KR_237_5	Prunus spinosissima	Wild almond	Wild	Central Asia	Kyrgyzstan	Neogen	Illumina NovaSeq 6000	Nextera XT DNA	This study	58828941	7181755075	31.583	92.53	KEPT	.	Wild	Pspi_KG_04	Pspin04	Prunus_spinosissima
VDS1319	This study	UMR BFP INRAe (France)	AZ_211_10	Prunus fenzliana	Wild almond	Wild	Caucasia	Azerbaijan	Neogen	Illumina NovaSeq 6000	Nextera XT DNA	This study	47059193	5763677829	25.343	93.27	KEPT	.	Wild	Pfen_AZ_04	Pfenz04	Prunus_fenzliana
VDS1320	This study	INRAE Avignon	FERRALISE	Prunus dulcis	Almond	Crop	Europe	France	Neogen	Illumina NovaSeq 6000	Nextera XT DNA	This study	72152206	9012264135	39.622	95.36	KEPT	.	crop	Pdul_EU_05	Europ05	Europe_II
VDS1321	This study	UMR BFP INRAe (France)	KR_243_1	Prunus spinosissima	Wild almond	Wild	Central Asia	Kyrgyzstan	Neogen	Illumina NovaSeq 6000	Nextera XT DNA	This study	78258648	9524504228	41.883	92.85	KEPT	.	Wild	Pspi_KG_05	Pspin05	Prunus_spinosissima
VDS1322	This study	IRTA-Constanti Spain	AGER_3	Prunus dulcis	Almond	Crop	Europe	Spain	Neogen	Illumina NovaSeq 6000	Nextera XT DNA	This study	65578280	8172152290	35.93	96.16	KEPT	.	crop	Pdul_SP_03	Spain03	Europe_I
VDS1323	This study	UMR BFP INRAe (France)	US_179	Prunus dulcis	Almond	Crop	Central Asia	Uzbekistan	Neogen	Illumina NovaSeq 6000	Nextera XT DNA	This study	47351539	5915013273	26.006	95.67	KEPT	.	crop	Pdul_CA_16	CAsia16	Admixed
VDS1324	This study	IRTA-Constanti Spain	Felisia	Prunus dulcis	Almond	Crop	Europe	Spain	Neogen	Illumina NovaSeq 6000	Nextera XT DNA	This study	46593678	5734644428	25.213	96.15	KEPT	.	crop	Pdul_EU_06	Europ06	Admixed
VDS1325	This study	IRTA-Constanti Spain	TARRACO	Prunus dulcis	Almond	Crop	Europe	Spain	Neogen	Illumina NovaSeq 6000	Nextera XT DNA	This study	47100856	5877272964	25.837	95.68	KEPT	.	crop	Pdul_EU_07	Europ07	Europe_II
VDS1326	This study	UMR BFP INRAe (France)	AZ_205_1	Prunus fenzliana	Wild almond	Wild	Caucasia	Azerbaijan	Neogen	Illumina NovaSeq 6000	Nextera XT DNA	This study	40244122	4952307993	21.778	93.1	KEPT	.	Wild	Pfen_AZ_05	Pfenz05	Prunus_fenzliana
VDS1327	This study	UMR BFP INRAe (France)	KR_239_2	Prunus spinosissima	Wild almond	Wild	Central Asia	Kyrgyzstan	Neogen	Illumina NovaSeq 6000	Nextera XT DNA	This study	21823753	2671998514	11.75	89.92	REMOVED	missing rate cutoff > 10%; DP cutoff < 7 (DP 5-100)		.	.	.
VDS1328	This study	UMR BFP INRAe (France)	AZ_207_2	Prunus fenzliana	Wild almond	Wild	Caucasia	Azerbaijan	Neogen	Illumina NovaSeq 6000	Nextera XT DNA	This study	50510063	6221426472	27.358	93.38	KEPT	.	Wild	Pfen_AZ_06	Pfenz06	Prunus_fenzliana
VDS1329	This study	UMR BFP INRAe (France)	KR_019_8	Prunus dulcis	Almond	Crop	Central Asia	Kyrgyzstan	Neogen	Illumina NovaSeq 6000	Nextera XT DNA	This study	57321186	7120614268	31.306	95.95	KEPT	.	crop	Pdul_CA_17	CAsia17	Central_Asia
VDS1330	This study	INRAE Avignon	MONO	Prunus dulcis	Almond	Crop	North America	USA	Neogen	Illumina NovaSeq 6000	Nextera XT DNA	This study	62175471	7837741302	34.454	96.76	KEPT	.	crop	Pdul_NA_05	NAmer05	North_America
VDS1331	This study	IRTA-Constanti Spain	PAUET	Prunus dulcis	Almond	Crop	Europe	Spain	Neogen	Illumina NovaSeq 6000	Nextera XT DNA	This study	60410324	7525268707	33.085	95.71	KEPT	.	crop	Pdul_SP_04	Spain04	Europe_I
VDS1332	This study	UMR BFP INRAe (France)	AZ_270_1	Prunus fenzliana	Wild almond	Wild	Caucasia	Azerbaijan	Neogen	Illumina NovaSeq 6000	Nextera XT DNA	This study	52692628	6523841112	28.689	93.56	KEPT	.	Wild	Pfen_AZ_07	Pfenz07	Prunus_fenzliana
VDS1333	This study	UMR BFP INRAe (France)	AZ_209_7	Prunus fenzliana	Wild almond	Wild	Caucasia	Azerbaijan	Neogen	Illumina NovaSeq 6000	Nextera XT DNA	This study	55659061	6864187044	30.184	93.56	KEPT	.	Wild	Pfen_AZ_08	Pfenz08	Prunus_fenzliana
VDS1382	This study	IRTA-Constanti Spain	MAKAKO	Prunus dulcis	Almond	Crop	Europe	Spain	Neogen	Illumina NextSeq 2000	Nextera XT DNA	This study	70111323	8901603490	39.136	96.18	KEPT	.	crop	Pdul_EU_08	Europ08	Europe_II
VDS1383	This study	IRTA-Constanti Spain	MARQUET	Prunus dulcis	Almond	Crop	Europe	Spain	Neogen	Illumina NextSeq 2000	Nextera XT DNA	This study	66434855	8366705033	36.785	96.17	KEPT	.	crop	Pdul_SP_05	Spain05	Europe_I
VDS1384	This study	UMR BFP INRAe (France)	KR_019_9	Prunus dulcis	Almond	Crop	Central Asia	Kyrgyzstan	Neogen	Illumina NextSeq 2000	Nextera XT DNA	This study	61014883	7681342021	33.771	95.87	KEPT	.	crop	Pdul_CA_18	CAsia18	Admixed
VDS1385	This study	IRTA-Constanti Spain	PESTANETA	Prunus dulcis	Almond	Crop	Europe	Spain	Neogen	Illumina NextSeq 2000	Nextera XT DNA	This study	52653885	6591315436	28.979	95.66	KEPT	.	crop	Pdul_SP_06	Spain06	Europe_I
VDS1386	This study	UMR BFP INRAe (France)	US_187	Prunus dulcis	Almond	Crop	Central Asia	Turkmenistan	Neogen	Illumina NextSeq 2000	Nextera XT DNA	This study	64214401	8124423782	35.719	95.52	KEPT	.	crop	Pdul_CA_19	CAsia19	Central_Asia
VDS1387	This study	UMR BFP INRAe (France)	AZ_205_4	Prunus fenzliana	Wild almond	Wild	Caucasia	Azerbaijan	Neogen	Illumina NextSeq 2000	Nextera XT DNA	This study	52681179	6540787296	28.763	93.44	KEPT	.	Wild	Pfen_AZ_09	Pfenz09	Prunus_fenzliana
VDS1388	This study	UMR BFP INRAe (France)	KR_248_4	Prunus spinosissima	Wild almond	Wild	Central Asia	Kyrgyzstan	Neogen	Illumina NextSeq 2000	Nextera XT DNA	This study	48660538	6015144862	26.453	92.15	KEPT	.	Wild	Pspi_KG_06	Pspin06	Prunus_spinosissima
VDS1389	This study	IRTA-Constanti Spain	NANO	Prunus dulcis	Almond	Crop	Europe	Spain	Neogen	Illumina NextSeq 2000	Nextera XT DNA	This study	71349454	8988586914	39.518	96.23	KEPT	.	crop	Pdul_SP_07	Spain07	Europe_I
VDS1390	This study	INRAE Avignon	INDEPENDENCE	Prunus dulcis	Almond	Crop	North America	USA	Neogen	Illumina NextSeq 2000	Nextera XT DNA	This study	38915923	4954230293	21.781	96.04	KEPT	.	crop	Pdul_NA_06	NAmer06	Admixed
VDS1391	This study	UMR BFP INRAe (France)	AZ_206_2	Prunus fenzliana	Wild almond	Wild	Caucasia	Azerbaijan	Neogen	Illumina NextSeq 2000	Nextera XT DNA	This study	34222756	4276507447	18.806	92.7	KEPT	.	Wild	Pfen_AZ_10	Pfenz10	Prunus_fenzliana
VDS1392	This study	INRAE Avignon	YALTA	Prunus dulcis	Almond	Crop	Europe	URSS	Neogen	Illumina NextSeq 2000	Nextera XT DNA	This study	60758378	7683671521	33.779	96.35	KEPT	.	crop	Pdul_EU_09	Europ09	Admixed
VDS1393	This study	IRTA-Constanti Spain	ASPERILLA	Prunus dulcis	Almond	Crop	Europe	Spain	Neogen	Illumina NextSeq 2000	Nextera XT DNA	This study	87401984	10956459911	48.173	96.37	KEPT	.	crop	Pdul_SP_08	Spain08	Europe_I
VDS1394	This study	INRAE Avignon	YOSEMITE	Prunus dulcis	Almond	Crop	North America	USA	Neogen	Illumina NextSeq 2000	Nextera XT DNA	This study	55577599	7070192492	31.083	96.87	KEPT	.	crop	Pdul_NA_07	NAmer07	North_America
VDS1396	This study	UMR BFP INRAe (France)	AZ_019_5	Prunus dulcis	Almond	Crop	Caucasia	Azerbaijan	Neogen	Illumina NextSeq 2000	Nextera XT DNA	This study	69120752	8734125509	38.399	95.34	KEPT	.	crop	Pdul_CA_20	CAsia20	Central_Asia
VDS1401	This study	IRTA-Constanti Spain	ANGONES	Prunus dulcis	Almond	Crop	Europe	Spain	GetPlage	Illumina NovaSeq	Kit Illumina TruSeq Nano DNA or PCRFree Illumina	This study	44153990	6114020561	26.8631	95.35	KEPT		crop	Pdul_SP_10	Spain10	Europe_I
VDS1402	This study	IRTA-Constanti Spain	CONSTANTI	Prunus dulcis	Almond	Crop	Europe	Spain	GetPlage	Illumina NovaSeq	Kit Illumina TruSeq Nano DNA or PCRFree Illumina	This study	51412483	7146969468	31.4016	95.47	KEPT		crop	Pdul_SP_11	Spain11	Europe_II
VDS1403	This study	IRTA-Constanti Spain	WAWONA	Prunus dulcis	Almond	Crop	North America	USA	GetPlage	Illumina NovaSeq	Kit Illumina TruSeq Nano DNA or PCRFree Illumina	This study	57060280	7997760346	35.1397	96.62	KEPT		crop	Pdul_SP_12	Spain12	North_America
VDS1404	This study	IRTA-Constanti Spain	TITAN	Prunus dulcis	Almond	Crop	North America	USA	GetPlage	Illumina NovaSeq	Kit Illumina TruSeq Nano DNA or PCRFree Illumina	This study	53407710	7465048703	32.7991	96.21	KEPT		crop	Pdul_NA_08		North_America
VDS1405	This study	INRAE Avignon	NORTHLAND	Prunus dulcis	Almond	Crop	North America	USA	GetPlage	Illumina NovaSeq	Kit Illumina TruSeq Nano DNA or PCRFree Illumina	This study	45285448	6370070525	27.9881	96.61	KEPT		crop	Pdul_NA_09		Admixed
VDS1406	This study	UMR BFP INRAe (France)	AZ_203_5	Prunus fenzliana	Wild almond	Wild	Caucasia	Azerbaijan	GetPlage	Illumina NovaSeq	Kit Illumina TruSeq Nano DNA or PCRFree Illumina	This study	59372375	8171721811	35.904	93.64	KEPT		Wild	Pfen_AZ_11	Pfenz11	Prunus_fenzliana
VDS1407	This study	UMR BFP INRAe (France)	AZ_271_3	Prunus fenzliana	Wild almond	Wild	Caucasia	Azerbaijan	GetPlage	Illumina NovaSeq	Kit Illumina TruSeq Nano DNA or PCRFree Illumina	This study	48655625	6683468286	29.3651	93.19	KEPT		Wild	Pfen_AZ_12	Pfenz12	Prunus_fenzliana
