## Supplementary table 5 for "Genomic footprints of domestication in almond (*Prunus dulcis*)"

### Sheet: TableS5
Table S5: Go term enriched in genes containing selective sweep signatures in almonds populations
ID	Description	GeneRatio	BgRatio	RichFactor	FoldEnrichment	zScore	pvalue	p.adjust	qvalue	geneID	Count	TERM	list_of_genes	logP	GeneRatio_num
GO:0044440	GO:0044440	8/120	92/11731	0.0869565	8.50072	7.3425	4.31005e-06	0.00620648	0.00578455	Prudul26A008897/Prudul26A009468/Prudul26A014417/Prudul26A023713/Prudul26A024215/Prudul26A024916/Prudul26A029401/Prudul26A031042	8		PdE1	2.23773	0.0666667
GO:0010008	GO:0010008	7/120	78/11731	0.0897436	8.77318	7.00216	1.42446e-05	0.00869372	0.0081027	Prudul26A008897/Prudul26A009468/Prudul26A023713/Prudul26A024215/Prudul26A024916/Prudul26A029401/Prudul26A031042	7	endosome membrane	PdE1	2.09137	0.0583333
GO:0044433	GO:0044433	9/120	146/11731	0.0616438	6.0262	6.21259	1.81119e-05	0.00869372	0.0081027	Prudul26A008897/Prudul26A009468/Prudul26A014417/Prudul26A023713/Prudul26A024215/Prudul26A024916/Prudul26A029401/Prudul26A031042/Prudul26A031841	9		PdE1	2.09137	0.075
GO:0042147	GO:0042147	4/120	23/11731	0.173913	17.0014	7.80884	7.93353e-05	0.0285607	0.0266191	Prudul26A009468/Prudul26A014417/Prudul26A023713/Prudul26A024215	4	retrograde transport, endosome to Golgi	PdE1	1.57481	0.0333333
GO:0005768	GO:0005768	12/120	324/11731	0.037037	3.62068	4.86301	0.000117241	0.0337654	0.03147	Prudul26A008897/Prudul26A009468/Prudul26A012913/Prudul26A014417/Prudul26A023713/Prudul26A024215/Prudul26A024916/Prudul26A026011/Prudul26A028142/Prudul26A029401/Prudul26A031042/Prudul26A031841	12	endosome	PdE1	1.5021	0.1
GO:0005976	GO:0005976	3/7	209/11731	0.0143541	24.0554	8.21753	0.000185074	0.0388656	0.0206504	Prudul26A010500/Prudul26A024090/Prudul26A030939	3	polysaccharide metabolic process	Pf	1.68507	0.428571
GO:0005975	GO:0005975	3/7	369/11731	0.00813008	13.6249	6.02105	0.000983257	0.0716485	0.0380689	Prudul26A010500/Prudul26A024090/Prudul26A030939	3	carbohydrate metabolic process	Pf	1.41943	0.428571
GO:0006073	GO:0006073	2/7	112/11731	0.0178571	29.926	7.51577	0.00183877	0.0716485	0.0380689	Prudul26A010500/Prudul26A024090	2		Pf	1.41943	0.285714
GO:0044042	GO:0044042	2/7	122/11731	0.0163934	27.4731	7.18202	0.00217718	0.0716485	0.0380689	Prudul26A010500/Prudul26A024090	2	glucan metabolic process	Pf	1.41943	0.285714
GO:0044264	GO:0044264	2/7	156/11731	0.0128205	21.4853	6.29369	0.00353176	0.0716485	0.0380689	Prudul26A010500/Prudul26A024090	2		Pf	1.41943	0.285714
GO:0010272	GO:0010272	1/7	10/11731	0.1	167.586	12.877	0.00595338	0.0716485	0.0380689	Prudul26A030939	1	response to silver ion	Pf	1.41943	0.142857
GO:0050982	GO:0050982	1/7	10/11731	0.1	167.586	12.877	0.00595338	0.0716485	0.0380689	Prudul26A006109	1	detection of mechanical stimulus	Pf	1.41943	0.142857
GO:0051512	GO:0051512	1/7	10/11731	0.1	167.586	12.877	0.00595338	0.0716485	0.0380689	Prudul26A030939	1	positive regulation of unidimensional cell growth	Pf	1.41943	0.142857
GO:0071217	GO:0071217	1/7	10/11731	0.1	167.586	12.877	0.00595338	0.0716485	0.0380689	Prudul26A030939	1	cellular response to external biotic stimulus	Pf	1.41943	0.142857
GO:1902288	GO:1902288	1/7	11/11731	0.0909091	152.351	12.2709	0.00654704	0.0716485	0.0380689	Prudul26A025070	1	regulation of defense response to oomycetes	Pf	1.41943	0.142857
GO:0017157	GO:0017157	1/7	12/11731	0.0833333	139.655	11.742	0.0071404	0.0716485	0.0380689	Prudul26A012811	1	regulation of exocytosis	Pf	1.41943	0.142857
GO:0019905	GO:0019905	1/7	12/11731	0.0833333	139.655	11.742	0.0071404	0.0716485	0.0380689	Prudul26A012811	1	syntaxin binding	Pf	1.41943	0.142857
GO:0044262	GO:0044262	2/7	228/11731	0.00877193	14.7005	5.10456	0.00740561	0.0716485	0.0380689	Prudul26A010500/Prudul26A024090	2		Pf	1.41943	0.285714
GO:0080001	GO:0080001	1/7	13/11731	0.0769231	128.912	11.275	0.00773345	0.0716485	0.0380689	Prudul26A030939	1	mucilage extrusion from seed coat	Pf	1.41943	0.142857
GO:1902183	GO:1902183	1/7	13/11731	0.0769231	128.912	11.275	0.00773345	0.0716485	0.0380689	Prudul26A030939	1	regulation of shoot apical meristem development	Pf	1.41943	0.142857
GO:0019252	GO:0019252	1/7	14/11731	0.0714286	119.704	10.8588	0.00832621	0.0716485	0.0380689	Prudul26A024090	1	starch biosynthetic process	Pf	1.41943	0.142857
GO:0046898	GO:0046898	1/7	14/11731	0.0714286	119.704	10.8588	0.00832621	0.0716485	0.0380689	Prudul26A030939	1	response to cycloheximide	Pf	1.41943	0.142857
GO:0009501	GO:0009501	1/7	16/11731	0.0625	104.741	10.1461	0.0095108	0.0716485	0.0380689	Prudul26A010500	1	amyloplast	Pf	1.41943	0.142857
GO:0051047	GO:0051047	1/7	16/11731	0.0625	104.741	10.1461	0.0095108	0.0716485	0.0380689	Prudul26A012811	1	positive regulation of secretion	Pf	1.41943	0.142857
GO:1903532	GO:1903532	1/7	16/11731	0.0625	104.741	10.1461	0.0095108	0.0716485	0.0380689	Prudul26A012811	1	positive regulation of secretion by cell	Pf	1.41943	0.142857
GO:0016758	GO:0016758	2/7	262/11731	0.00763359	12.7928	4.71699	0.00968984	0.0716485	0.0380689	Prudul26A010500/Prudul26A024090	2	hexosyltransferase activity	Pf	1.41943	0.285714
GO:0030141	GO:0030141	1/7	17/11731	0.0588235	98.5798	9.83767	0.0101026	0.0716485	0.0380689	Prudul26A012811	1	secretory granule	Pf	1.41943	0.142857
GO:0060992	GO:0060992	1/7	17/11731	0.0588235	98.5798	9.83767	0.0101026	0.0716485	0.0380689	Prudul26A030939	1	response to fungicide	Pf	1.41943	0.142857
GO:0080188	GO:0080188	1/7	17/11731	0.0588235	98.5798	9.83767	0.0101026	0.0716485	0.0380689	Prudul26A025070	1	gene silencing by siRNA-directed DNA methylation	Pf	1.41943	0.142857
GO:1901654	GO:1901654	1/7	19/11731	0.0526316	88.203	9.29507	0.0112854	0.0716485	0.0380689	Prudul26A030939	1	response to ketone	Pf	1.41943	0.142857
GO:0005977	GO:0005977	1/7	21/11731	0.047619	79.8027	8.83146	0.012467	0.0716485	0.0380689	Prudul26A010500	1	glycogen metabolic process	Pf	1.41943	0.142857
GO:0006112	GO:0006112	1/7	21/11731	0.047619	79.8027	8.83146	0.012467	0.0716485	0.0380689	Prudul26A010500	1	energy reserve metabolic process	Pf	1.41943	0.142857
GO:0048639	GO:0048639	1/7	21/11731	0.047619	79.8027	8.83146	0.012467	0.0716485	0.0380689	Prudul26A030939	1	positive regulation of developmental growth	Pf	1.41943	0.142857
GO:0016757	GO:0016757	2/7	299/11731	0.00668896	11.2097	4.36968	0.0124928	0.0716485	0.0380689	Prudul26A010500/Prudul26A024090	2	glycosyltransferase activity	Pf	1.41943	0.285714
GO:0009414	GO:0009414	2/7	303/11731	0.00660066	11.0618	4.33581	0.0128152	0.0716485	0.0380689	Prudul26A010500/Prudul26A030939	2	response to water deprivation	Pf	1.41943	0.285714
GO:0002791	GO:0002791	1/7	22/11731	0.0454545	76.1753	8.62357	0.0130573	0.0716485	0.0380689	Prudul26A012811	1	regulation of peptide secretion	Pf	1.41943	0.142857
GO:0006282	GO:0006282	1/7	22/11731	0.0454545	76.1753	8.62357	0.0130573	0.0716485	0.0380689	Prudul26A025070	1	regulation of DNA repair	Pf	1.41943	0.142857
GO:0009944	GO:0009944	1/7	22/11731	0.0454545	76.1753	8.62357	0.0130573	0.0716485	0.0380689	Prudul26A030939	1	polarity specification of adaxial/abaxial axis	Pf	1.41943	0.142857
GO:0050708	GO:0050708	1/7	22/11731	0.0454545	76.1753	8.62357	0.0130573	0.0716485	0.0380689	Prudul26A012811	1	regulation of protein secretion	Pf	1.41943	0.142857
GO:1902074	GO:1902074	1/7	22/11731	0.0454545	76.1753	8.62357	0.0130573	0.0716485	0.0380689	Prudul26A030939	1	response to salt	Pf	1.41943	0.142857
GO:0009415	GO:0009415	2/7	307/11731	0.00651466	10.9176	4.30257	0.0131412	0.0716485	0.0380689	Prudul26A010500/Prudul26A030939	2	response to water	Pf	1.41943	0.285714
GO:0030170	GO:0030170	1/7	23/11731	0.0434783	72.8634	8.42927	0.0136473	0.0716485	0.0380689	Prudul26A010500	1	pyridoxal phosphate binding	Pf	1.41943	0.142857
GO:0031935	GO:0031935	1/7	23/11731	0.0434783	72.8634	8.42927	0.0136473	0.0716485	0.0380689	Prudul26A025070	1		Pf	1.41943	0.142857
GO:0048359	GO:0048359	1/7	23/11731	0.0434783	72.8634	8.42927	0.0136473	0.0716485	0.0380689	Prudul26A030939	1	mucilage metabolic process involved in seed coat development	Pf	1.41943	0.142857
GO:0070279	GO:0070279	1/7	23/11731	0.0434783	72.8634	8.42927	0.0136473	0.0716485	0.0380689	Prudul26A010500	1	vitamin B6 binding	Pf	1.41943	0.142857
GO:0009943	GO:0009943	1/7	24/11731	0.0416667	69.8274	8.24716	0.0142371	0.0727339	0.0386456	Prudul26A030939	1	adaxial/abaxial axis specification	Pf	1.4129	0.142857
GO:0006979	GO:0006979	2/7	338/11731	0.00591716	9.91631	4.06429	0.0157929	0.0727339	0.0386456	Prudul26A006109/Prudul26A030939	2	response to oxidative stress	Pf	1.4129	0.285714
GO:0002833	GO:0002833	1/7	27/11731	0.037037	62.0688	7.76237	0.0160044	0.0727339	0.0386456	Prudul26A025070	1	positive regulation of response to biotic stimulus	Pf	1.4129	0.142857
GO:0010191	GO:0010191	1/7	28/11731	0.0357143	59.852	7.61819	0.0165929	0.0727339	0.0386456	Prudul26A030939	1	mucilage metabolic process	Pf	1.4129	0.142857
GO:0009612	GO:0009612	1/7	29/11731	0.0344828	57.7882	7.48147	0.0171811	0.0727339	0.0386456	Prudul26A006109	1	response to mechanical stimulus	Pf	1.4129	0.142857
GO:0009955	GO:0009955	1/7	29/11731	0.0344828	57.7882	7.48147	0.0171811	0.0727339	0.0386456	Prudul26A030939	1	adaxial/abaxial pattern specification	Pf	1.4129	0.142857
GO:0017137	GO:0017137	1/7	29/11731	0.0344828	57.7882	7.48147	0.0171811	0.0727339	0.0386456	Prudul26A012811	1		Pf	1.4129	0.142857
GO:0030307	GO:0030307	1/7	29/11731	0.0344828	57.7882	7.48147	0.0171811	0.0727339	0.0386456	Prudul26A030939	1	positive regulation of cell growth	Pf	1.4129	0.142857
GO:0099503	GO:0099503	1/7	29/11731	0.0344828	57.7882	7.48147	0.0171811	0.0727339	0.0386456	Prudul26A012811	1	secretory vesicle	Pf	1.4129	0.142857
GO:0032103	GO:0032103	1/7	30/11731	0.0333333	55.8619	7.35157	0.017769	0.0727339	0.0386456	Prudul26A025070	1	positive regulation of response to external stimulus	Pf	1.4129	0.142857
GO:2001020	GO:2001020	1/7	30/11731	0.0333333	55.8619	7.35157	0.017769	0.0727339	0.0386456	Prudul26A025070	1		Pf	1.4129	0.142857
GO:0019842	GO:0019842	1/7	31/11731	0.0322581	54.0599	7.22794	0.0183567	0.0727339	0.0386456	Prudul26A010500	1	vitamin binding	Pf	1.4129	0.142857
GO:0071216	GO:0071216	1/7	31/11731	0.0322581	54.0599	7.22794	0.0183567	0.0727339	0.0386456	Prudul26A030939	1	cellular response to biotic stimulus	Pf	1.4129	0.142857
GO:0042802	GO:0042802	2/7	382/11731	0.0052356	8.77412	3.77454	0.0199259	0.074963	0.03983	Prudul26A010500/Prudul26A025070	2	identical protein binding	Pf	1.39979	0.285714
GO:0009581	GO:0009581	1/7	34/11731	0.0294118	49.2899	6.88999	0.0201177	0.074963	0.03983	Prudul26A006109	1	detection of external stimulus	Pf	1.39979	0.142857
GO:0009582	GO:0009582	1/7	34/11731	0.0294118	49.2899	6.88999	0.0201177	0.074963	0.03983	Prudul26A006109	1	detection of abiotic stimulus	Pf	1.39979	0.142857
GO:0005096	GO:0005096	1/7	35/11731	0.0285714	47.8816	6.78701	0.0207041	0.074963	0.03983	Prudul26A012811	1	GTPase activator activity	Pf	1.39979	0.142857
GO:0010214	GO:0010214	1/7	35/11731	0.0285714	47.8816	6.78701	0.0207041	0.074963	0.03983	Prudul26A030939	1	seed coat development	Pf	1.39979	0.142857
GO:0051046	GO:0051046	1/7	38/11731	0.0263158	44.1015	6.50252	0.0224615	0.0773433	0.0410947	Prudul26A012811	1	regulation of secretion	Pf	1.38621	0.142857
GO:1903530	GO:1903530	1/7	38/11731	0.0263158	44.1015	6.50252	0.0224615	0.0773433	0.0410947	Prudul26A012811	1	regulation of secretion by cell	Pf	1.38621	0.142857
GO:0043547	GO:0043547	1/7	39/11731	0.025641	42.9707	6.41496	0.0230467	0.0773433	0.0410947	Prudul26A012811	1	positive regulation of GTPase activity	Pf	1.38621	0.142857
GO:0044247	GO:0044247	1/7	39/11731	0.025641	42.9707	6.41496	0.0230467	0.0773433	0.0410947	Prudul26A010500	1		Pf	1.38621	0.142857
GO:0006305	GO:0006305	1/7	40/11731	0.025	41.8964	6.33067	0.0236316	0.0773433	0.0410947	Prudul26A025070	1		Pf	1.38621	0.142857
GO:0006306	GO:0006306	1/7	40/11731	0.025	41.8964	6.33067	0.0236316	0.0773433	0.0410947	Prudul26A025070	1		Pf	1.38621	0.142857
GO:0051128	GO:0051128	2/7	430/11731	0.00465116	7.79468	3.50756	0.0249095	0.0773433	0.0410947	Prudul26A025070/Prudul26A030939	2	regulation of cellular component organization	Pf	1.38621	0.285714
GO:0005982	GO:0005982	1/7	43/11731	0.0232558	38.9734	6.09542	0.0253845	0.0773433	0.0410947	Prudul26A024090	1	starch metabolic process	Pf	1.38621	0.142857
GO:0010393	GO:0010393	1/7	43/11731	0.0232558	38.9734	6.09542	0.0253845	0.0773433	0.0410947	Prudul26A030939	1	galacturonan metabolic process	Pf	1.38621	0.142857
GO:0043902	GO:0043902	1/7	43/11731	0.0232558	38.9734	6.09542	0.0253845	0.0773433	0.0410947	Prudul26A025070	1		Pf	1.38621	0.142857
GO:0010629	GO:0010629	2/7	444/11731	0.0045045	7.54891	3.43741	0.0264532	0.0773433	0.0410947	Prudul26A025070/Prudul26A030939	2	negative regulation of gene expression	Pf	1.38621	0.285714
GO:0009251	GO:0009251	1/7	45/11731	0.0222222	37.2413	5.95164	0.0265516	0.0773433	0.0410947	Prudul26A010500	1	glucan catabolic process	Pf	1.38621	0.142857
GO:0043087	GO:0043087	1/7	45/11731	0.0222222	37.2413	5.95164	0.0265516	0.0773433	0.0410947	Prudul26A012811	1	regulation of GTPase activity	Pf	1.38621	0.142857
GO:0030695	GO:0030695	1/7	46/11731	0.0217391	36.4317	5.88324	0.0271347	0.0773433	0.0410947	Prudul26A012811	1	GTPase regulator activity	Pf	1.38621	0.142857
GO:0051510	GO:0051510	1/7	46/11731	0.0217391	36.4317	5.88324	0.0271347	0.0773433	0.0410947	Prudul26A030939	1	regulation of unidimensional cell growth	Pf	1.38621	0.142857
GO:0045927	GO:0045927	1/7	47/11731	0.0212766	35.6565	5.81699	0.0277175	0.0773433	0.0410947	Prudul26A030939	1	positive regulation of growth	Pf	1.38621	0.142857
GO:0000149	GO:0000149	1/7	48/11731	0.0208333	34.9137	5.75279	0.0283	0.0773433	0.0410947	Prudul26A012811	1	SNARE binding	Pf	1.38621	0.142857
GO:0044728	GO:0044728	1/7	48/11731	0.0208333	34.9137	5.75279	0.0283	0.0773433	0.0410947	Prudul26A025070	1		Pf	1.38621	0.142857
GO:0017016	GO:0017016	1/7	50/11731	0.02	33.5171	5.63012	0.0294641	0.0773433	0.0410947	Prudul26A012811	1		Pf	1.38621	0.142857
GO:0022836	GO:0022836	1/7	50/11731	0.02	33.5171	5.63012	0.0294641	0.0773433	0.0410947	Prudul26A006109	1	gated channel activity	Pf	1.38621	0.142857
GO:0031267	GO:0031267	1/7	50/11731	0.02	33.5171	5.63012	0.0294641	0.0773433	0.0410947	Prudul26A012811	1	small GTPase binding	Pf	1.38621	0.142857
GO:0044275	GO:0044275	1/7	50/11731	0.02	33.5171	5.63012	0.0294641	0.0773433	0.0410947	Prudul26A010500	1		Pf	1.38621	0.142857
GO:0034614	GO:0034614	1/7	51/11731	0.0196078	32.8599	5.57146	0.0300457	0.0778963	0.0413885	Prudul26A006109	1	cellular response to reactive oxygen species	Pf	1.38312	0.142857
GO:0006304	GO:0006304	1/7	54/11731	0.0185185	31.0344	5.40518	0.0317888	0.0814102	0.0432556	Prudul26A025070	1	DNA modification	Pf	1.36396	0.142857
GO:0060589	GO:0060589	1/7	56/11731	0.0178571	29.926	5.30169	0.0329493	0.0833657	0.0442945	Prudul26A012811	1	nucleoside-triphosphatase regulator activity	Pf	1.35365	0.142857
GO:0045995	GO:0045995	1/7	58/11731	0.0172414	28.8941	5.20349	0.0341086	0.0842684	0.0447742	Prudul26A030939	1	regulation of embryonic development	Pf	1.34897	0.142857
GO:0060968	GO:0060968	1/7	58/11731	0.0172414	28.8941	5.20349	0.0341086	0.0842684	0.0447742	Prudul26A025070	1		Pf	1.34897	0.142857
GO:0009250	GO:0009250	1/7	59/11731	0.0169492	28.4044	5.15624	0.0346878	0.0847029	0.045005	Prudul26A024090	1	glucan biosynthetic process	Pf	1.34674	0.142857
GO:0051223	GO:0051223	1/7	62/11731	0.016129	27.03	5.02126	0.0364237	0.0853886	0.0453694	Prudul26A012811	1	regulation of protein transport	Pf	1.34324	0.142857
GO:0051606	GO:0051606	1/7	62/11731	0.016129	27.03	5.02126	0.0364237	0.0853886	0.0453694	Prudul26A006109	1	detection of stimulus	Pf	1.34324	0.142857
GO:0090087	GO:0090087	1/7	62/11731	0.016129	27.03	5.02126	0.0364237	0.0853886	0.0453694	Prudul26A012811	1	regulation of peptide transport	Pf	1.34324	0.142857
GO:0070201	GO:0070201	1/7	63/11731	0.015873	26.6009	4.97837	0.0370017	0.0853886	0.0453694	Prudul26A012811	1	regulation of establishment of protein localization	Pf	1.34324	0.142857
GO:2000024	GO:2000024	1/7	63/11731	0.015873	26.6009	4.97837	0.0370017	0.0853886	0.0453694	Prudul26A030939	1	regulation of leaf development	Pf	1.34324	0.142857
GO:0000272	GO:0000272	1/7	65/11731	0.0153846	25.7824	4.89553	0.0381569	0.0861608	0.0457797	Prudul26A010500	1	polysaccharide catabolic process	Pf	1.33933	0.142857
GO:0051050	GO:0051050	1/7	65/11731	0.0153846	25.7824	4.89553	0.0381569	0.0861608	0.0457797	Prudul26A012811	1	positive regulation of transport	Pf	1.33933	0.142857
GO:1902275	GO:1902275	1/7	68/11731	0.0147059	24.645	4.77802	0.0398874	0.0891102	0.0473468	Prudul26A025070	1	regulation of chromatin organization	Pf	1.32471	0.142857
GO:0015980	GO:0015980	1/7	70/11731	0.0142857	23.9408	4.70381	0.0410396	0.0907192	0.0482017	Prudul26A010500	1	energy derivation by oxidation of organic compounds	Pf	1.31694	0.142857
GO:0060627	GO:0060627	1/7	72/11731	0.0138889	23.2758	4.63264	0.0421907	0.0922921	0.0490374	Prudul26A012811	1	regulation of vesicle-mediated transport	Pf	1.30947	0.142857
GO:0051345	GO:0051345	1/7	73/11731	0.0136986	22.9569	4.59813	0.0427657	0.0925856	0.0491933	Prudul26A012811	1	positive regulation of hydrolase activity	Pf	1.30809	0.142857
GO:0015116	GO:0015116	2/19	17/11731	0.117647	72.6378	11.9049	0.000333148	0.0415395	0.0305979	Prudul26A015909/Prudul26A021806	2	sulfate transmembrane transporter activity	Po_PdCA	1.51431	0.105263
GO:1902358	GO:1902358	2/19	17/11731	0.117647	72.6378	11.9049	0.000333148	0.0415395	0.0305979	Prudul26A015909/Prudul26A021806	2	sulfate transmembrane transport	Po_PdCA	1.51431	0.105263
GO:0051128	GO:0051128	5/19	430/11731	0.0116279	7.17931	5.25807	0.000490874	0.0415395	0.0305979	Prudul26A008868/Prudul26A014283/Prudul26A015851/Prudul26A025196/Prudul26A026927	5	regulation of cellular component organization	Po_PdCA	1.51431	0.263158
GO:0033043	GO:0033043	4/19	238/11731	0.0168067	10.3768	5.88624	0.000503729	0.0415395	0.0305979	Prudul26A014283/Prudul26A015851/Prudul26A025196/Prudul26A026927	4	regulation of organelle organization	Po_PdCA	1.51431	0.210526
GO:0008272	GO:0008272	2/19	21/11731	0.0952381	58.802	10.6779	0.000512436	0.0415395	0.0305979	Prudul26A015909/Prudul26A021806	2		Po_PdCA	1.51431	0.105263
GO:0031324	GO:0031324	5/19	448/11731	0.0111607	6.89086	5.12054	0.000592242	0.0415395	0.0305979	Prudul26A008868/Prudul26A010576/Prudul26A014283/Prudul26A025196/Prudul26A026927	5	negative regulation of cellular metabolic process	Po_PdCA	1.51431	0.263158
GO:1901682	GO:1901682	2/19	24/11731	0.0833333	51.4518	9.96482	0.000671539	0.0415395	0.0305979	Prudul26A015909/Prudul26A021806	2	sulfur compound transmembrane transporter activity	Po_PdCA	1.51431	0.105263
GO:0051253	GO:0051253	4/19	275/11731	0.0145455	8.98067	5.39386	0.000867253	0.0442314	0.0325808	Prudul26A008868/Prudul26A014283/Prudul26A025196/Prudul26A026927	4	negative regulation of RNA metabolic process	Po_PdCA	1.48704	0.210526
GO:0033044	GO:0033044	3/19	121/11731	0.0247934	15.308	6.37184	0.000919359	0.0442314	0.0325808	Prudul26A014283/Prudul26A025196/Prudul26A026927	3	regulation of chromosome organization	Po_PdCA	1.48704	0.157895
GO:0072348	GO:0072348	2/19	31/11731	0.0645161	39.8336	8.71979	0.00112378	0.0486596	0.0358426	Prudul26A015909/Prudul26A021806	2	sulfur compound transport	Po_PdCA	1.4456	0.105263
GO:0045934	GO:0045934	4/19	313/11731	0.0127796	7.89036	4.97656	0.00140323	0.0552362	0.0406869	Prudul26A008868/Prudul26A014283/Prudul26A025196/Prudul26A026927	4	negative regulation of nucleobase-containing compound metabolic process	Po_PdCA	1.39055	0.210526
GO:0031327	GO:0031327	4/19	334/11731	0.011976	7.39426	4.77506	0.00178258	0.0636768	0.0469043	Prudul26A008868/Prudul26A010576/Prudul26A014283/Prudul26A026927	4	negative regulation of cellular biosynthetic process	Po_PdCA	1.32879	0.210526
GO:0009890	GO:0009890	4/19	342/11731	0.0116959	7.2213	4.70286	0.00194431	0.0636768	0.0469043	Prudul26A008868/Prudul26A010576/Prudul26A014283/Prudul26A026927	4	negative regulation of biosynthetic process	Po_PdCA	1.32879	0.210526
GO:0098661	GO:0098661	2/19	42/11731	0.047619	29.401	7.42643	0.00205883	0.0636768	0.0469043	Prudul26A015909/Prudul26A021806	2	inorganic anion transmembrane transport	Po_PdCA	1.32879	0.105263
GO:0009292	GO:0009292	4/129	20/11731	0.2	18.1876	8.11168	5.89892e-05	0.040614	0.039057	Prudul26A019556/Prudul26A024098/Prudul26A027627/Prudul26A030886	4	horizontal gene transfer	Po	1.4083	0.0310078
GO:0009294	GO:0009294	4/129	20/11731	0.2	18.1876	8.11168	5.89892e-05	0.040614	0.039057	Prudul26A019556/Prudul26A024098/Prudul26A027627/Prudul26A030886	4	DNA-mediated transformation	Po	1.4083	0.0310078
